# Distinct trends in chemical composition of proteins from metagenomes in redox and salinity gradients

**DOI:** 10.1101/2020.04.01.020008

**Authors:** Jeffrey M. Dick, Miao Yu, Jingqiang Tan

## Abstract

Thermodynamic influences on the chemical compositions of proteins have remained enigmatic despite much work that demonstrates the impact of environmental conditions on amino acid frequencies. Here, we show that the dehydrating effect of salinity is apparent in protein sequences inferred from metagenomes and metatranscriptomes. The stoichiometric hydration state (*n*_H_2_O_), derived from the number of water molecules in theoretical reactions to form proteins from a particular set of basis species (glutamine, glutamic acid, cysteine, O_2_, H_2_O), decreases along salinity gradients including the Baltic Sea, Amazon River and ocean plume, and other samples from freshwater and marine environments. Analysis of other metagenomic datasets shows that differences in carbon oxidation state, rather than stoichiometric hydration state, are a stronger indicator of redox gradients than salinity gradients. These compositional metrics can help to identify thermodynamic effects in the distribution of proteins along chemical gradients at scales from geologic systems to cells.
