## Supplementary Table S1 for "Distinct trends in chemical composition of proteins from metagenomes in redox and salinity gradients"

### Sheet: TableS1.csv
Distinct trends in chemical composition of proteins from metagenomes in redox and salinity gradients
Table S1: Details of metagenomic and metatranscriptomic data analyzed in this study.
study name (a)	database (b)	type (c)	sample name (d)	site description (e)	salinity (f)	ID (g)	available reads (h)	used reads (i)	cleaned reads (j)	coding reads (k)	average protein length (l)	subsample size (m)
Baltic_Sea-0.1s	iMicrobe	MG	GS667	Lake Torne Träsk, Abisko, Sweden	0 PSU (1)	GS667_0.1	229479	229479	195860	208083	131.751	380
Baltic_Sea-0.1s	iMicrobe	MG	GS665	Bottenviken, Station A5	2.9 PSU	GS665_0.1	340085	340085	285212	307546	132.719	377
Baltic_Sea-0.1s	iMicrobe	MG	GS673	N. Kvarken, Station B-3	3.46 PSU	GS673_0.1	506246	506246	459461	490282	130.89	382
Baltic_Sea-0.1s	iMicrobe	MG	GS659	Bottenhavet, Station C-3	4.79 PSU	GS659_0.1	326042	326042	270796	289813	128.505	389
Baltic_Sea-0.1s	iMicrobe	MG	GS679	Off south tip of Öland, bloom occuring	6.89 PSU	GS679_0.1	233771	233771	218000	238320	133.257	375
Baltic_Sea-0.1s	iMicrobe	MG	GS681	German Baltic Sample, IOW Station	7.52 PSU	GS681_0.1	268675	268675	217330	234733	130.156	384
Baltic_Sea-0.1s	iMicrobe	MG	GS683	Danish sample site DMU 939	13.72 PSU	GS683_0.1	335928	335928	275342	298324	131.327	381
Baltic_Sea-0.1s	iMicrobe	MG	GS685	Kattegat-Helcom site	20.22 PSU	GS685_0.1	353770	353770	311191	314967	113.184	442
Baltic_Sea-0.1s	iMicrobe	MG	GS687	Lyskil Fjord-Alsbäck station	23.2 PSU	GS687_0.1	313713	313713	272531	261874	116.097	431
Baltic_Sea-0.1s	iMicrobe	MG	GS694	DMU 1005, Denmark	32.16 PSU	GS694_0.1	164715	164715	152453	161141	121.389	412
Baltic_Sea-0.1s	SRA	MT	GS667	Lake Torne Träsk, Abisko, Sweden	0 PSU (1)	SRR3747412	4061211	500000	105382	94229	31.055	1610
Baltic_Sea-0.1s	SRA	MT	GS669	Raneafjarden,Station RA-2	~2 PSU (2)	SRR3747762	4900620	500000	110575	98404	30.962	1615
Baltic_Sea-0.1s	SRA	MT	GS675	Bottenhavet, Station C-14	~5 PSU (2)	SRR3747289	1303631	500000	369785	302752	30.089	1662
Baltic_Sea-0.1s	SRA	MT	GS679	Off south tip of Öland, bloom occuring	6.89 PSU (1)	SRR3747362	1110901	500000	236682	197458	30.131	1659
Baltic_Sea-0.1s	SRA	MT	GS683	Danish sample site DMU 939	13.72 PSU (1)	SRR3747402	2974759	500000	419642	382994	31.375	1594
Baltic_Sea-0.1s	SRA	MT	GS694	DMU 1005, Denmark	32.16 PSU (1)	SRR3747415	1463211	500000	435989	366608	30.031	1665
Baltic_Sea-0.8s	iMicrobe	MG	GS667	"	"	GS667_0.8	178960	178960	157487	161866	112.37	445
Baltic_Sea-0.8s	iMicrobe	MG	GS665	"	"	GS665_0.8	281337	281337	252298	235328	104.967	476
Baltic_Sea-0.8s	iMicrobe	MG	GS673	"	"	GS673_0.8	699628	699628	611996	612936	105.483	474
Baltic_Sea-0.8s	iMicrobe	MG	GS659	"	"	GS659_0.8	760979	760979	707297	625829	83.886	596
Baltic_Sea-0.8s	iMicrobe	MG	GS679	"	"	GS679_0.8	1077405	1077405	963564	961919	106.996	467
Baltic_Sea-0.8s	iMicrobe	MG	GS681	"	"	GS681_0.8	397495	397495	357774	362465	112.788	443
Baltic_Sea-0.8s	iMicrobe	MG	GS683	"	"	GS683_0.8	222192	222192	172949	166824	108.54	461
Baltic_Sea-0.8s	iMicrobe	MG	GS685	"	"	GS685_0.8	796299	796299	664675	671553	118.52	422
Baltic_Sea-0.8s	iMicrobe	MG	GS687	"	"	GS687_0.8	301641	301641	233337	237854	120.35	415
Baltic_Sea-0.8s	iMicrobe	MG	GS694	"	"	GS694_0.8	213977	213977	187755	192249	117.446	426
Baltic_Sea-0.8s	SRA	MT	GS667	"	"	SRR3747359	2987249	500000	344334	299653	30.937	1616
Baltic_Sea-0.8s	SRA	MT	GS669	"	"	SRR3747763	1293959	500000	288080	248798	30.636	1632
Baltic_Sea-0.8s	SRA	MT	GS675	"	"	SRR3747315	1898080	500000	389223	347044	31.204	1602
Baltic_Sea-0.8s	SRA	MT	GS679	"	"	SRR3747363	24385837	500000	449403	389820	30.807	1623
Baltic_Sea-0.8s	SRA	MT	GS683	"	"	SRR3747403	3414521	500000	438675	377116	30.816	1623
Baltic_Sea-0.8s	SRA	MT	GS694	"	"	SRR3747416	3546255	500000	367488	309038	30.632	1632
Baltic_Sea-3.0s	iMicrobe	MG	GS667	"	"	GS667_3.0	243557	243557	213057	192007	97.836	511
Baltic_Sea-3.0s	iMicrobe	MG	GS665	"	"	GS665_3.0	304794	304794	279445	208919	94.896	527
Baltic_Sea-3.0s	iMicrobe	MG	GS673	"	"	GS673_3.0	173258	173258	157584	129791	98.077	510
Baltic_Sea-3.0s	iMicrobe	MG	GS659	"	"	GS659_3.0	695920	695920	642776	536081	81.68	612
Baltic_Sea-3.0s	iMicrobe	MG	GS679	"	"	GS679_3.0	242722	242722	218455	215473	114.908	435
Baltic_Sea-3.0s	iMicrobe	MG	GS681	"	"	GS681_3.0	445876	445876	348363	317974	110.975	451
Baltic_Sea-3.0s	iMicrobe	MG	GS683	"	"	GS683_3.0	628070	628070	505086	392023	100.473	498
Baltic_Sea-3.0s	iMicrobe	MG	GS685	"	"	GS685_3.0	166408	166408	146663	119360	97.103	515
Baltic_Sea-3.0s	iMicrobe	MG	GS687	"	"	GS687_3.0	273835	273835	224600	157830	98.119	510
Baltic_Sea-3.0s	iMicrobe	MG	GS694	"	"	GS694_3.0	226654	226654	200651	190233	107.116	467
Baltic_Sea-3.0s	SRA	MT	GS667	"	"	SRR3747331	3335376	500000	111646	96155	31.013	1612
Baltic_Sea-3.0s	SRA	MT	GS669	"	"	SRR3747764	2502683	500000	314759	259910	29.976	1668
Baltic_Sea-3.0s	SRA	MT	GS675	"	"	SRR3746048	2383287	500000	332779	283786	31.283	1598
Baltic_Sea-3.0s	SRA	MT	GS679	"	"	SRR3747364	1757686	500000	356301	301574	31.198	1603
Baltic_Sea-3.0s	SRA	MT	GS683	"	"	SRR3747404	993621	500000	390709	301564	30.003	1667
Baltic_Sea-3.0s	SRA	MT	GS694	"	"	SRR3747417	2097227	500000	326010	275026	31.033	1611
Baltic_Sea-0.1d	iMicrobe	MG	GS666	Bottenviken, Station A5	2.9 PSU (1)	GS666_0.1	231693	231693	202249	206608	109.817	455
Baltic_Sea-0.1d	iMicrobe	MG	GS674	N. Kvarken, Station B-3	4.51 PSU	GS674_0.1	283729	283729	247340	255378	111.464	449
Baltic_Sea-0.1d	iMicrobe	MG	GS660	Bottenhavet, Station C-3	5.09 PSU	GS660_0.1	587165	587165	547416	509268	84.895	589
Baltic_Sea-0.1d	iMicrobe	MG	GS677	Helcom site 4, Deepest section of the Baltic Sea	5.75 PSU	GS677_0.1	304352	304352	250827	267319	126.541	395
Baltic_Sea-0.1d	iMicrobe	MG	GS682	German Baltic Sample, IOW Station	8 PSU	GS682_0.1	430684	430684	345054	361324	113.176	442
Baltic_Sea-0.1d	iMicrobe	MG	GS684	Danish sample site DMU 939	16.45 PSU	GS684_0.1	236204	236204	178483	187986	121.554	411
Baltic_Sea-0.1d	iMicrobe	MG	GS686	Kattegat-Helcom site	31.5 PSU	GS686_0.1	146523	146523	123393	131213	121.909	410
Baltic_Sea-0.1d	iMicrobe	MG	GS688	Lyskil Fjord-Alsbäck station	32.4 PSU	GS688_0.1	310040	310040	258210	259470	111.031	450
Baltic_Sea-0.1d	iMicrobe	MG	GS695	DMU 1005, Denmark	33.05 PSU	GS695_0.1	370010	370010	289571	310497	131.501	380
Baltic_Sea-0.1d	SRA	MT	GS670	Raneafjarden,Station RA-2	~2 PSU (2)	SRR3747765	2772699	500000	308261	262873	30.418	1644
Baltic_Sea-0.1d	SRA	MT	GS676	Bottenhavet, Station C-14	~5 PSU (2)	SRR3747324	10907732	500000	458263	429010	31.511	1587
Baltic_Sea-0.1d	SRA	MT	GS677	Helcom site 4, Deepest section of the Baltic Sea (1)	5.75 PSU (1)	SRR3747327	14375441	500000	490434	458089	31.66	1579
Baltic_Sea-0.1d	SRA	MT	GS680	Off south tip of Oland, bloom occuring	~8 PSU (2)	SRR3747368	13946404	500000	490580	458007	31.642	1580
Baltic_Sea-0.1d	SRA	MT	GS684	Danish sample site DMU 939	16.45 PSU (1)	SRR3747413	9473600	500000	471130	442301	31.371	1594
Baltic_Sea-0.1d	SRA	MT	GS695	DMU 1005, Denmark	33.05 PSU (1)	SRR3747418	9074001	500000	439761	408116	31.342	1595
Baltic_Sea-0.8d	iMicrobe	MG	GS666	"	"	GS666_0.8	446246	446246	388659	397431	112.517	444
Baltic_Sea-0.8d	iMicrobe	MG	GS674	"	"	GS674_0.8	239007	239007	192526	196664	115.256	434
Baltic_Sea-0.8d	iMicrobe	MG	GS660	"	"	GS660_0.8	535155	535155	503974	467470	89.115	561
Baltic_Sea-0.8d	iMicrobe	MG	GS677	"	"	GS677_0.8	418347	418347	335597	332657	112.009	446
Baltic_Sea-0.8d	iMicrobe	MG	GS682	"	"	GS682_0.8	390262	390262	308832	324301	125.082	400
Baltic_Sea-0.8d	iMicrobe	MG	GS684	"	"	GS684_0.8	559200	559200	420397	431223	122.029	410
Baltic_Sea-0.8d	iMicrobe	MG	GS686	"	"	GS686_0.8	312936	312936	241364	245519	118.662	421
Baltic_Sea-0.8d	iMicrobe	MG	GS688	"	"	GS688_0.8	288929	288929	219160	227643	121.988	410
Baltic_Sea-0.8d	iMicrobe	MG	GS695	"	"	GS695_0.8	361659	361659	315853	319343	117.537	425
Baltic_Sea-0.8d	SRA	MT	GS670	"	"	SRR3747775	1075925	500000	67619	57312	30.712	1628
Baltic_Sea-0.8d	SRA	MT	GS676	"	"	SRR3747325	3217930	500000	432422	351239	29.671	1685
Baltic_Sea-0.8d	SRA	MT	GS677	"	"	SRR3747328	2221961	500000	418675	376183	31.515	1587
Baltic_Sea-0.8d	SRA	MT	GS680	"	"	SRR3747400	2469797	500000	385663	344356	31.335	1596
Baltic_Sea-0.8d	SRA	MT	GS684	"	"	SRR3747414	4061699	500000	297417	214919	29.488	1696
Baltic_Sea-0.8d	SRA	MT	GS695	"	"	SRR3747419	5889028	500000	472043	409912	31.076	1609
Baltic_Sea-3.0d	iMicrobe	MG	GS666	"	"	GS666_3.0	493919	493919	430760	383898	97.354	514
Baltic_Sea-3.0d	iMicrobe	MG	GS674	"	"	GS674_3.0	275407	275407	219287	196850	101.674	492
Baltic_Sea-3.0d	iMicrobe	MG	GS660	"	"	GS660_3.0	357289	357289	327343	251447	94.562	529
Baltic_Sea-3.0d	iMicrobe	MG	GS677	"	"	GS677_3.0	510491	510491	32186	22462	92.316	542
Baltic_Sea-3.0d	iMicrobe	MG	GS682	"	"	GS682_3.0	225255	225255	184276	142934	96.951	516
Baltic_Sea-3.0d	iMicrobe	MG	GS684	"	"	GS684_3.0	288368	288368	242850	161808	90.65	552
Baltic_Sea-3.0d	iMicrobe	MG	GS686	"	"	GS686_3.0	637940	637940	514828	410991	88.6	564
Baltic_Sea-3.0d	iMicrobe	MG	GS688	"	"	GS688_3.0	532217	532217	401053	381157	111.273	449
Baltic_Sea-3.0d	iMicrobe	MG	GS695	"	"	GS695_3.0	334579	334579	294624	283357	110.581	452
Baltic_Sea-3.0d	SRA	MT	GS670	"	"	SRR3747777	1298463	500000	86113	72174	30.765	1625
Baltic_Sea-3.0d	SRA	MT	GS676	"	"	SRR3747326	4128824	500000	276165	231841	30.866	1620
Baltic_Sea-3.0d	SRA	MT	GS677	"	"	SRR3747329	2183606	500000	333394	277185	30.818	1622
Baltic_Sea-3.0d	SRA	MT	GS680	"	"	SRR3747401	2185717	500000	321725	255259	29.903	1672
Baltic_Sea-3.0d	SRA	MT	GS684	"	"	SRR3747405	8246444	500000	428381	356787	30.788	1624
Baltic_Sea-3.0d	SRA	MT	GS695	"	"	SRR3747420	3594460	500000	398075	336680	31.248	1600
Eiler_Freshwater	SRA	MG	DamariscottaSP	Lake Damariscotta, USA (Spring)	NA	ERR358545	253878	253878	225503	225958	120.789	414
Eiler_Freshwater	SRA	MG	DamariscottaSU	Lake Damariscotta, USA (Summer)	NA	ERR358546	252622	252622	224806	220565	117.877	424
Eiler_Freshwater	SRA	MG	Ekoln	Lake Ekoln, Sweden	NA	ERR358543	252928	252928	240105	241312	116.913	428
Eiler_Freshwater	SRA	MG	Erken	Lake Erken, Sweden	NA	ERR358542	252268	252268	233086	236751	117.669	425
Eiler_Freshwater	SRA	MG	Lanier	Lake Lanier, USA	NA	SRR063691	252458	252458	234365	249825	135.487	369
Eiler_Freshwater	SRA	MG	MendotaSP	Lake Mendota, USA (Spring)	NA	ERR358550	252168	252168	182995	176201	110.611	452
Eiler_Freshwater	SRA	MG	MendotaSU	Lake Mendota, USA (Summer)	NA	ERR358549	253199	253199	224609	224020	119.102	420
Eiler_Freshwater	SRA	MG	Spark	Sparkling Lake, USA	NA	ERR358548	139062	139062	76584	66330	108.984	459
Eiler_Freshwater	SRA	MG	Trout	Trout Bog Lake, USA	NA	ERR358547	247171	247171	181448	162893	104.12	480
Eiler_Freshwater	SRA	MG	Vattern	Lake Vättern, Sweden	NA	ERR358544	253288	253288	235651	234566	116.968	427
Eiler_Freshwater	SRA	MG	Yellowstone1	Yellowstone Lake 359: Inflated Plain Vent	NA	SRR077348	252255	252255	200371	218498	135.464	369
Eiler_Freshwater	SRA	MG	Yellowstone2	Yellowstone Lake 355: Southeast Arm	NA	SRR078855	253256	253256	189194	171851	69.936	715
Eiler_Marine	iMicrobe	MG	BATS0	Sargasso Sea	NA	BATS_SMPL_BATS-167-0	638169	638169	496942	451807	72.853	686
Eiler_Marine	iMicrobe	MG	BATS200	Sargasso Sea	NA	BATS_SMPL_BATS-167-200	660984	660984	527414	494855	76.468	654
Eiler_Marine	iMicrobe	MG	BATS250	Sargasso Sea	NA	BATS_SMPL_BATS-167-250	564359	564359	486624	432023	73.31	682
Eiler_Marine	iMicrobe	MG	BATS40	Sargasso Sea	NA	BATS_SMPL_BATS-167-40	579475	579475	458036	390325	68.308	732
Eiler_Marine	iMicrobe	MG	EqDP35155	Equatorial Pacific	NA	BACTERIOPLANKTON_SMPL_S_35155	292907	292907	233574	213330	73.164	683
Eiler_Marine	iMicrobe	MG	NPTG35179	North Pacific Tropical Gyre	NA	BACTERIOPLANKTON_SMPL_S_35179	227182	227182	193718	176878	72.182	693
Eiler_Marine	iMicrobe	MG	PNEq35163	Pacific North Equatorial	NA	BACTERIOPLANKTON_SMPL_S_35163	283485	283485	235521	213353	72.638	688
Eiler_Marine	iMicrobe	MG	PNEqCc35171	Pacific North Equatorial	NA	BACTERIOPLANKTON_SMPL_S_35171	60834	60834	53122	50126	73.463	681
Eiler_Marine	iMicrobe	MG	SPSG35131	South Pacific Subtropical Gyre	NA	BACTERIOPLANKTON_SMPL_S_35131	212751	212751	190946	164345	66.071	757
Eiler_Marine	iMicrobe	MG	SPSG35139	South Pacific Subtropical Gyre	NA	BACTERIOPLANKTON_SMPL_S_35139	71430	71430	60394	57597	78.908	634
Eiler_Marine	iMicrobe	MG	SPSG35147	South Pacific Subtropical Gyre	NA	BACTERIOPLANKTON_SMPL_S_35147	90953	90953	78270	74120	78.524	637
Eiler_Marine	iMicrobe	MG	WChannelApr	Western Channel	NA	WESTERNCHANNELOMM_SMPL_APR_DAY	421021	421021	335277	286344	97.227	514
Eiler_Marine	iMicrobe	MG	WChannelJan	Western Channel	NA	WESTERNCHANNELOMM_SMPL_JAN_DAY	826289	826289	626757	577052	101.79	491
Santa_Pola	SRA	MG	SS13	Spain: Santa Pola Saltern, SS13 pond	13% (3)	SRR944625	1501811	1501811	1238257	1401268	109.918	455
Santa_Pola	SRA	MG	SS19	Santa Pola Solar Saltern SS19	19%	SRR328982	1316578	1316578	1023119	1193512	119.211	419
Santa_Pola	SRA	MG	SS33	Santa Pola Solar Saltern SS33	33%	SRR979792	972184	972184	618133	701123	114.474	437
Santa_Pola	SRA	MG	SS37	Santa Pola Solar Saltern SS37	37%	SRR328983	742610	742610	669493	785721	122.332	409
SouthBay_Water	SRA	MG	2C	Pond 2C	2.47% (4)	SRR4030050	31894694	632289	484400	441807	43.59	1147
SouthBay_Water	SRA	MG	1C	Pond 1C	7.57%	SRR4030051	21133936	627267	463987	417528	41.652	1200
SouthBay_Water	SRA	MG	A23	Pond A23	33.20%	SRR4030044	22630374	634134	424769	372861	38.21	1309
Kulunda_Steppe	SRA	MG	T5	Lake Tanatar-5	170 g/L (5)	SRR490135	206674382	573617	477652	430511	43.767	1142
Kulunda_Steppe	SRA	MG	PL	Picuresque Lake	250 g/L	SRR490126	169203595	634915	402736	277563	31.335	1596
Kulunda_Steppe	SRA	MG	Tc	Lake Tanatar trona crystallizer	300 g/L	SRR490146	191945135	573077	475531	433891	42.611	1173
Kulunda_Steppe	SRA	MG	B1	Lake Bitter-1	400 g/L	SRR490137	191396316	633488	437014	341467	38.058	1314
Amazon_River-FL	SRA	MG	OB	Óbidos	56.4 uS/cm (6)	SRR1790676	30212843	600960	494341	472061	45.08	1109
Amazon_River-FL	SRA	MG	TAPS	Tapajós Surface	15.9 uS/cm	SRR1796116	31514623	500000	494771	476577	47.499	1053
Amazon_River-FL	SRA	MG	TAPD	Tapajós Depth	16.8 uS/cm	SRR1792674	8421219	560456	491003	468271	45.775	1092
Amazon_River-FL	SRA	MG	MCPN	Macapá North	61.5 uS/cm	SRR1786279	14458013	500000	492518	470283	47.14	1061
Amazon_River-FL	SRA	MG	MCPS	Macapá South	55.3 uS/cm	SRR1788318	35168240	601582	494989	475281	45.404	1101
Amazon_River-FL	SRA	MG	BLM	Belém	37.1 uS/cm	SRR1790489	8960746	607306	491725	453022	44.916	1113
Amazon_River-FL	SRA	MG	S10	Station 10	22.55 PSU (7)	SRR1199271	1325778	502338	486065	442012	41.522	1204
Amazon_River-FL	SRA	MG	S3	Station 3	30.80 PSU	SRR1205253	3318580	502919	481966	447308	43.339	1154
Amazon_River-FL	SRA	MG	S2	Station 2	31.80 PSU	SRR1199270	4492801	500000	488643	465116	48.883	1023
Amazon_River-FL	SRA	MG	S23	Station 23	26.49 PSU	SRR1186214	1330024	503669	482012	458705	46.311	1080
Amazon_River-FL	SRA	MG	S25	Station 25	31.87 PSU	SRR1204581	9688114	505467	486265	463731	46.39	1078
Amazon_River-FL	SRA	MG	S27	Station 27	36.03 PSU	SRR1202091	4217191	501999	462616	432524	45.814	1091
Amazon_River-FL	SRA	MT	OB	"	"	SRR1781945	21568897	578088	17729	16196	44.506	1123
Amazon_River-FL	SRA	MT	TAPS	"	"	SRR1777513	16098190	580965	18749	17317	44.706	1118
Amazon_River-FL	SRA	MT	TAPD	"	"	SRR1781714	20295815	557793	6281	5448	42.924	1165
Amazon_River-FL	SRA	MT	MCPN	"	"	SRR1785351	9668963	598877	17989	15845	43.957	1137
Amazon_River-FL	SRA	MT	MCPS	"	"	SRR1784305	15200056	566162	8965	7885	43.15	1159
Amazon_River-FL	SRA	MT	BLM	"	"	SRR1781804	15705775	563807	18346	15985	44.792	1116
Amazon_River-FL	SRA	MT	S10	"	"	SRR1186930	2277454	504610	22504	20804	45.51	1099
Amazon_River-FL	SRA	MT	S3	"	"	SRR1199283	1990238	503005	21951	20076	38.247	1307
Amazon_River-FL	SRA	MT	S2	"	"	SRR1193205	4491362	505833	21052	19618	44.322	1128
Amazon_River-FL	SRA	MT	S23	"	"	SRR1193632	593180	501699	20343	18669	46.241	1081
Amazon_River-FL	SRA	MT	S25	"	"	SRR1205247	3599975	503184	22388	20609	44.427	1125
Amazon_River-FL	SRA	MT	S27	"	"	SRR1193627	7682865	504421	21973	20303	44.278	1129
Amazon_River-PA	SRA	MG	OB	"	"	SRR1790678	20950011	560751	493933	469086	44.954	1112
Amazon_River-PA	SRA	MG	TAPS	"	"	SRR1796118	14022524	500000	489887	451457	46.905	1066
Amazon_River-PA	SRA	MG	TAPD	"	"	SRR1792852	11282758	500000	493392	459064	47.136	1061
Amazon_River-PA	SRA	MG	MCPN	"	"	SRR1786281	24426311	604964	495583	474345	44.633	1120
Amazon_River-PA	SRA	MG	MCPS	"	"	SRR1790487	13750665	500000	493913	471566	47.392	1055
Amazon_River-PA	SRA	MG	BLM	"	"	SRR1790644	14940320	603158	481872	438905	44.47	1124
Amazon_River-PA	SRA	MG	S10	"	"	SRR1209978	1313050	502509	478061	406456	41.864	1194
Amazon_River-PA	SRA	MG	S3	"	"	SRR1199272	1753411	502349	475674	375995	40.219	1243
Amazon_River-PA	SRA	MG	S2	"	"	SRR1202081	3719726	501749	381167	213908	40.663	1230
Amazon_River-PA	SRA	MG	S23	"	"	SRR1202089	4153151	502519	480808	387834	41.873	1194
Amazon_River-PA	SRA	MG	S25	"	"	SRR1209976	5341330	662446	481272	409669	46.356	1079
Amazon_River-PA	SRA	MG	S27	"	"	SRR1202095	2663204	501853	471935	375860	40.797	1226
Amazon_River-PA	SRA	MT	OB	"	"	SRR1782579	14852734	584687	19745	17493	44.056	1135
Amazon_River-PA	SRA	MT	TAPS	"	"	SRR1778024	11955973	582127	17299	15290	43.926	1138
Amazon_River-PA	SRA	MT	TAPD	"	"	SRR1781802	13353132	587894	20703	18401	43.573	1148
Amazon_River-PA	SRA	MT	MCPN	"	"	SRR1785352	7891811	606569	10879	9178	44.221	1131
Amazon_River-PA	SRA	MT	MCPS	"	"	SRR1785207	16154873	574187	9218	8157	43.465	1150
Amazon_River-PA	SRA	MT	BLM	"	"	SRR1781811	16339472	565855	20838	18686	45.281	1104
Amazon_River-PA	SRA	MT	S10	"	"	SRR1193190	2044302	504468	22373	20728	44.957	1112
Amazon_River-PA	SRA	MT	S3	"	"	SRR1199284	2712873	502359	21766	19503	38.311	1305
Amazon_River-PA	SRA	MT	S2	"	"	SRR1193177	471479	503155	21671	19989	45.496	1099
Amazon_River-PA	SRA	MT	S23	"	"	SRR1193237	4204750	506285	21837	19918	43.851	1140
Amazon_River-PA	SRA	MT	S25	"	"	SRR1205800	1640001	502787	19723	17695	43.898	1139
Amazon_River-PA	SRA	MT	S27	"	"	SRR1193629	5622993	503295	20764	19392	45.476	1099
(a) Study name used to identify the dataset in the R code (https://github.com/jedick/JMDplots).
(b) Sequence database.
Note: Metagenomic data for the Baltic Sea transect (CAMERA accession CAM_P_0001109)
were found on iMicrobe (https://www.imicrobe.us/#/projects/114).
The marine metagenomes used by Eiler et al. were found under iMicrobe project directories 6, 7, and 72.
Note: SRA IDs for South Bay Salterns (Kimbrel et al.) were found by searches on the JGI IMG website.
(c) MG (metagenome) or MT (metatranscriptome).
(d) Sample name used in this study.
(e) Site description from the database or other publications.
(f) Salinity, in units reported by the authors.
(g) SRA accession or CAMERA ID (for iMicrobe).
(h) Total number of reads available in the database.
For paired-end sequencing, this is the number of spots (not split).
(i) Number of reads used for analysis in this study.
For paired-end sequencing, these are the individual reads (split spots).
(j) Number of reads after adapter trimming, length filtering, and dereplication.
For metatranscriptomes, rRNA reads identified by sortmeRNA were also removed.
(k) Number of coding reads identified by FragGeneScan.
Because of partial predicted gene sequences, this can be greater than the number of input reads.
(l) Average length of the predicted proteins.
(m) Number of proteins subsampled to calculate amino acid compositions for an average of 50000 amino acids.
Notes for salinity values:
(1) Table S1 of Dupont et al., 2014 (doi:10.1371/journal.pone.0089549)
(2) Estimated from Figure 1 of Asplund-Samuelsson et al., 2016 (doi:10.3389/fmicb.2016.01043)
(3) Fernandez et al., 2013 (doi:10.1128/genomea.00933-13)
(4) Kimbrel et al., 2018 (doi:10.3389/fmicb.2018.01492)
(5) Vavourakis et al., 2016 (doi:10.3389/fmicb.2016.00211)
(6) Additional file 2 of Satinsky et al., 2015 (doi:10.1186/s40168-015-0099-0)
(7) Additional file 2 of Satinsky et al., 2014 (doi:10.1186/2049-2618-2-17)
NA - no data found
